# Insulin-like growth factor receptor / mTOR signaling elevates global translation to accelerate zebrafish fin regenerative outgrowth

**DOI:** 10.1101/2022.10.09.511495

**Authors:** Victor M. Lewis, Heather K. Le Bleu, Astra L. Henner, Hannah Markovic, Amy E. Robbins, Scott Stewart, Kryn Stankunas

## Abstract

Zebrafish robustly regenerate fins, including their characteristic bony ray skeleton. Amputation activates intra-ray fibroblasts and dedifferentiates osteoblasts that migrate under a wound epidermis to establish an organized blastema. Coordinated proliferation and re-differentiation across lineages then sustains progressive outgrowth. We generate a single cell transcriptome dataset to characterize regenerative outgrowth and explore coordinated cell behaviors. We computationally identify sub-classes of fibroblast-lineage cells and describe novel markers of intra- and inter-ray fibroblasts and growth-promoting distal blastema cells. A pseudotemporal trajectory and in vivo photoconvertible lineage tracing indicate distal blastemal mesenchyme generates both re-differentiated intra- and inter-ray fibroblasts. Gene expression profiles across this trajectory suggest elevated protein translation in the blastemal mesenchyme state. O-propargyl-puromycin incorporation and small molecule inhibition identify insulin growth factor receptor (IGFR) / mechanistic target of rapamycin kinase (mTOR)-dependent elevated bulk translation in blastemal mesenchyme and differentiating osteoblasts. We test candidate cooperating differentiation factors identified from the osteoblast trajectory, finding IGFR/mTOR signaling expedites glucocorticoid-promoted osteoblast differentiation *in vitro*. Concordantly, mTOR inhibition slows but does not prevent fin regenerative outgrowth *in vivo*. IGFR/mTOR may elevate translation in both fibroblast- and osteoblast-lineage cells during the outgrowth phase as a tempo-coordinating rheostat.
