## Supplemental File 3 for "Insulin-like growth factor receptor / mTOR signaling elevates global translation to accelerate zebrafish fin regenerative outgrowth"

### Sheet: pr_graph_test_res_mes_pseudotim
status	p_value	morans_test_statistic	morans_I	id	gene_short_name	q_value
OK	0	150.733	0.851213	ENSDARG00000063908.3	mt-co2	0
OK	0	149.099	0.84141	ENSDARG00000063912.3	mt-co3	0
OK	0	148.196	0.836209	ENSDARG00000063905.3	mt-co1	0
OK	0	140.75	0.794081	ENSDARG00000063924.3	mt-cyb	0
OK	0	139.229	0.786688	ENSDARG00000079302.4	and2	0
OK	0	138.922	0.78418	ENSDARG00000063917.3	mt-nd4	0
OK	0	136.178	0.769364	ENSDARG00000090560.4	mfap5	0
OK	0	135.548	0.76464	ENSDARG00000063911.3	mt-atp6	0
OK	0	134.67	0.760975	ENSDARG00000023290.8	fabp3	0
OK	0	131.841	0.74498	ENSDARG00000056134.5	c1qtnf5	0
OK	0	130.788	0.738984	ENSDARG00000021948.11	tnc	0
OK	0	130.219	0.735612	ENSDARG00000010244.12	rpl22l1	0
OK	0	129.693	0.7327	ENSDARG00000088514.4	and1	0
OK	0	129.034	0.729067	ENSDARG00000022438.6	cox6a1	0
OK	0	129.005	0.728934	ENSDARG00000101707.2	si:ch211-156b7.4	0
OK	0	129.16	0.728791	ENSDARG00000063895.3	mt-nd1	0
OK	0	128.916	0.728291	ENSDARG00000116491.1	h2az2b	0
OK	0	128.703	0.726956	ENSDARG00000091150.4	mki67	0
OK	0	128.778	0.726922	ENSDARG00000078654.5	tpx2	0
OK	0	128.555	0.725794	ENSDARG00000024488.11	top2a	0
OK	0	128.061	0.723585	ENSDARG00000056008.6	atp5mc1	0
OK	0	127.958	0.722634	ENSDARG00000004713.7	mad2l1	0
OK	0	126.673	0.715703	ENSDARG00000070683.4	dkk3b	0
OK	0	126.104	0.712457	ENSDARG00000097011.3	hbaa1	0
OK	0	125.484	0.708523	ENSDARG00000042566.7	rps7	0
OK	0	125.46	0.708041	ENSDARG00000063899.3	mt-nd2	0
OK	0	124.796	0.704591	ENSDARG00000009212.8	ppiaa	0
OK	0	124.32	0.702352	ENSDARG00000009447.8	atp5mc3b	0
OK	0	123.613	0.697921	ENSDARG00000087554.3	cdk1	0
OK	0	123.582	0.697626	ENSDARG00000053457.4	rpl23	0
OK	0	123.176	0.695422	ENSDARG00000057556.5	rpl17	0
OK	0	122.951	0.694691	ENSDARG00000053130.5	pcp4a	0
OK	0	122.859	0.693707	ENSDARG00000099194.3	CABZ01058261.1	0
OK	0	122.381	0.691513	ENSDARG00000005191.9	ahcy	0
OK	0	122.431	0.691504	ENSDARG00000031435.6	TXN	0
OK	0	121.895	0.687997	ENSDARG00000037350.7	rpl9	0
OK	0	121.152	0.684479	ENSDARG00000089087.7	hbba1	0
OK	0	121.186	0.683983	ENSDARG00000055996.6	rps8a	0
OK	0	120.96	0.683472	ENSDARG00000023299.7	snu13b	0
OK	0	120.876	0.682487	ENSDARG00000009285.9	rpl15	0
OK	0	120.754	0.681623	ENSDARG00000011405.12	rps9	0
OK	0	120.451	0.680004	ENSDARG00000058105.5	rpl36a	0
OK	0	119.985	0.677284	ENSDARG00000103791.2	nme2b.1	0
OK	0	119.795	0.676368	ENSDARG00000014867.7	rpl8	0
OK	0	119.605	0.675814	ENSDARG00000045514.7	atp5f1c	0
OK	0	119.168	0.673167	ENSDARG00000057026.7	ran	0
OK	0	118.729	0.67079	ENSDARG00000005230.13	ssr2	0
OK	0	118.99	0.670396	ENSDARG00000092807.2	si:dkey-151g10.6	0
OK	0	118.451	0.669279	ENSDARG00000014329.11	npm1a	0
OK	0	118.363	0.668483	ENSDARG00000007971.6	cks1b	0
OK	0	118.227	0.668025	ENSDARG00000003526.7	psma5	0
OK	0	118.243	0.667818	ENSDARG00000089382.3	zgc:158463	0
OK	0	117.971	0.666115	ENSDARG00000013307.11	rpl19	0
OK	0	117.897	0.665599	ENSDARG00000037640.7	aurkb	0
OK	0	117.8	0.664767	ENSDARG00000036298.6	rps13	0
OK	0	117.869	0.66453	ENSDARG00000021864.9	rplp1	0
OK	0	117.295	0.662742	ENSDARG00000101023.2	msx2b	0
OK	0	117.399	0.662556	ENSDARG00000077291.4	rps2	0
OK	0	117.345	0.662509	ENSDARG00000042905.7	rpl10a	0
OK	0	117.192	0.661782	ENSDARG00000021838.6	rps23	0
OK	0	116.767	0.659151	ENSDARG00000063922.3	mt-nd6	0
OK	0	116.322	0.656732	ENSDARG00000014690.10	rps4x	0
OK	0	116.223	0.656487	ENSDARG00000054818.5	rpl32	0
OK	0	116.182	0.655827	ENSDARG00000010160.9	rps15a	0
OK	0	115.964	0.654457	ENSDARG00000041435.5	uba52	0
OK	0	115.783	0.65376	ENSDARG00000103994.2	ppiab	0
OK	0	115.579	0.65244	ENSDARG00000070849.4	rps15	0
OK	0	115.419	0.651867	ENSDARG00000002644.9	rgs5a	0
OK	0	115.374	0.651848	ENSDARG00000037188.8	rpa2	0
OK	0	115.243	0.65103	ENSDARG00000015978.6	COX5B	0
OK	0	114.827	0.648358	ENSDARG00000063914.3	mt-nd3	0
OK	0	114.867	0.648061	ENSDARG00000002403.10	nusap1	0
OK	0	114.579	0.646654	ENSDARG00000019230.10	rpl7a	0
OK	0	114.458	0.646602	ENSDARG00000095273.2	cox8a	0
OK	0	114.418	0.646337	ENSDARG00000099572.2	hmgn2	0
OK	0	114.251	0.645414	ENSDARG00000070083.6	atp5f1b	0
OK	0	114.254	0.644925	ENSDARG00000036316.5	rpl39	0
OK	0	113.901	0.643182	ENSDARG00000055475.6	rps27.2	0
OK	0	113.878	0.643034	ENSDARG00000025581.9	rpl10	0
OK	0	113.626	0.641932	ENSDARG00000079078.6	si:ch211-5k11.8	0
OK	0	113.384	0.640064	ENSDARG00000058471.5	plk1	0
OK	0	113.362	0.639946	ENSDARG00000036875.7	rps12	0
OK	0	113.39	0.639898	ENSDARG00000041811.8	rps25	0
OK	0	113.326	0.639528	ENSDARG00000035692.3	rps3a	0
OK	0	113.179	0.639474	ENSDARG00000040440.6	snrpd2	0
OK	0	113.205	0.639102	ENSDARG00000023298.8	rps27.1	0
OK	0	112.933	0.637917	ENSDARG00000099664.2	selenof	0
OK	0	112.903	0.637401	ENSDARG00000018334.10	rpl35	0
OK	0	112.604	0.63578	ENSDARG00000015128.9	rpl27	0
OK	0	112.491	0.635584	ENSDARG00000014499.8	nutf2l	0
OK	0	112.482	0.635501	ENSDARG00000023472.9	ctnnb2	0
OK	0	112.491	0.635099	ENSDARG00000037071.8	rps26	0
OK	0	112.35	0.634745	ENSDARG00000017775.10	atp5mc3a	0
OK	0	112.34	0.634497	ENSDARG00000032970.6	cox4i1	0
OK	0	112.333	0.634327	ENSDARG00000099950.2	cldn17	0
OK	0	112.25	0.633014	ENSDARG00000030602.9	rps19	0
OK	0	112.176	0.633007	ENSDARG00000053058.6	rps11	0
OK	0	112.144	0.632921	ENSDARG00000025073.6	rpl18a	0
OK	0	112.126	0.632499	ENSDARG00000034897.10	rps10	0
OK	0	112.017	0.632349	ENSDARG00000051923.8	ccnb1	0
OK	0	112.024	0.632023	ENSDARG00000036629.6	rps14	0
OK	0	111.853	0.631874	ENSDARG00000004169.12	stmn1a	0
OK	0	111.898	0.631454	ENSDARG00000088030.6	rpl35a	0
OK	0	111.717	0.631228	ENSDARG00000014915.9	ndufab1b	0
OK	0	111.702	0.630656	ENSDARG00000038066.9	kpna2	0
OK	0	111.576	0.630326	ENSDARG00000097238.3	hbba1	0
OK	0	110.956	0.626873	ENSDARG00000053217.6	cox7a2a	0
OK	0	110.914	0.626508	ENSDARG00000019444.7	ssr4	0
OK	0	110.636	0.624591	ENSDARG00000099022.2	faua	0
OK	0	110.042	0.621723	ENSDARG00000099667.2	snrpg	0
OK	0	110.146	0.621498	ENSDARG00000034291.9	rpl37	0
OK	0	109.339	0.617103	ENSDARG00000045487.6	rps16	0
OK	0	109.123	0.616481	ENSDARG00000071336.5	mif	0
OK	0	109.038	0.615207	ENSDARG00000103754.2	aspm	0
OK	0	108.953	0.614602	ENSDARG00000099380.3	rpl13	0
OK	0	108.855	0.614438	ENSDARG00000043453.7	rps5	0
OK	0	108.705	0.614188	ENSDARG00000045399.4	cct5	0
OK	0	108.664	0.61359	ENSDARG00000076532.5	si:ch211-222l21.1	0
OK	0	108.672	0.613518	ENSDARG00000007320.10	rpl7	0
OK	0	108.431	0.612145	ENSDARG00000092798.4	ppib	0
OK	0	108.141	0.610938	ENSDARG00000098355.2	atp5pd	0
OK	0	108.267	0.610908	ENSDARG00000044093.6	rpl13a	0
OK	0	108.118	0.609698	ENSDARG00000001313.9	g2e3	0
OK	0	107.94	0.60893	ENSDARG00000011201.9	rplp2l	0
OK	0	107.93	0.60885	ENSDARG00000037870.6	actb2	0
OK	0	107.726	0.608652	ENSDARG00000061228.7	pfdn4	0
OK	0	107.781	0.608577	ENSDARG00000005513.8	naca	0
OK	0	107.71	0.608505	ENSDARG00000040251.6	ctsk	0
OK	0	107.764	0.608223	ENSDARG00000041619.5	rack1	0
OK	0	107.641	0.607205	ENSDARG00000099104.1	rpl24	0
OK	0	107.515	0.606981	ENSDARG00000006316.8	rpl23a	0
OK	0	107.413	0.606852	ENSDARG00000099663.2	cox5ab	0
OK	0	107.372	0.606566	ENSDARG00000102105.2	dad1	0
OK	0	107.277	0.606112	ENSDARG00000069422.5	nhp2	0
OK	0	107.266	0.606043	ENSDARG00000105037.3	snrpf	0
OK	0	107.213	0.60558	ENSDARG00000078785.4	tmem258	0
OK	0	107.339	0.60553	ENSDARG00000029150.10	hsp90ab1	0
OK	0	107.058	0.604866	ENSDARG00000014817.10	ranbp1	0
OK	0	107.025	0.604627	ENSDARG00000103824.2	hint1	0
OK	0	106.989	0.604252	ENSDARG00000076568.4	sec61b	0
OK	0	106.893	0.603848	ENSDARG00000053446.5	sub1a	0
OK	0	106.842	0.603571	ENSDARG00000054155.6	pcna	0
OK	0	106.805	0.603442	ENSDARG00000037318.6	ddost	0
OK	0	106.786	0.603261	ENSDARG00000025350.6	prdx2	0
OK	0	106.755	0.602835	ENSDARG00000037860.7	cox6b2	0
OK	0	106.829	0.60277	ENSDARG00000053365.7	rpl31	0
OK	0	106.726	0.60247	ENSDARG00000056119.9	eef1g	0
OK	0	106.655	0.602201	ENSDARG00000104011.2	rps17	0
OK	0	106.542	0.601658	ENSDARG00000044521.6	eef1b2	0
OK	0	106.482	0.601487	ENSDARG00000056186.7	eif5a2	0
OK	0	106.642	0.601227	ENSDARG00000009978.8	icn	0
OK	0	106.28	0.600442	ENSDARG00000003795.9	idh2	0
OK	0	106.103	0.59945	ENSDARG00000013623.10	vdac2	0
OK	0	106.202	0.599277	ENSDARG00000063385.7	cenpe	0
OK	0	106.072	0.599257	ENSDARG00000059128.7	uqcrh	0
OK	0	106.085	0.598707	ENSDARG00000046157.9	zgc:114188	0
OK	0	105.807	0.59774	ENSDARG00000011125.9	snrpb	0
OK	0	105.649	0.596461	ENSDARG00000041182.5	rpl4	0
OK	0	105.541	0.596312	ENSDARG00000040121.3	psma2	0
OK	0	105.676	0.596167	ENSDARG00000032725.8	rps27a	0
OK	0	105.455	0.595799	ENSDARG00000056167.7	hspe1	0
OK	0	105.182	0.594232	ENSDARG00000011648.10	snrpd1	0
OK	0	105.075	0.593646	ENSDARG00000104901.2	ostc	0
OK	0	105.085	0.593566	ENSDARG00000053990.5	hmgb2b	0
OK	0	105.075	0.59309	ENSDARG00000030408.8	rps26l	0
OK	0	105.065	0.592821	ENSDARG00000025850.6	rps21	0
OK	0	104.896	0.592628	ENSDARG00000075989.4	arpc2	0
OK	0	105.025	0.592619	ENSDARG00000004757.11	ybx1	0
OK	0	104.896	0.592291	ENSDARG00000103007.2	rps3	0
OK	0	104.848	0.592271	ENSDARG00000062326.7	hmgn7	0
OK	0	104.487	0.590301	ENSDARG00000010965.8	psma8	0
OK	0	104.588	0.590014	ENSDARG00000003599.10	rpl3	0
OK	0	104.533	0.589829	ENSDARG00000014943.13	kif23	0
OK	0	104.397	0.588729	ENSDARG00000039347.8	rps24	0
OK	0	104.194	0.588598	ENSDARG00000115557.1	cox7b	0
OK	0	104.233	0.587969	ENSDARG00000005791.8	rpl28	0
OK	0	104.214	0.587767	ENSDARG00000041232.6	rps29	0
OK	0	104	0.587521	ENSDARG00000009640.6	psmb1	0
OK	0	104.006	0.587135	ENSDARG00000058451.8	rpl6	0
OK	0	104.095	0.587029	ENSDARG00000043509.7	rpl11	0
OK	0	103.991	0.586655	ENSDARG00000029533.8	rpl18	0
OK	0	103.94	0.586159	ENSDARG00000051783.5	rplp0	0
OK	0	103.552	0.584824	ENSDARG00000087636.3	hmgn6	0
OK	0	103.487	0.58469	ENSDARG00000104451.2	slc39a7	0
OK	0	103.412	0.584236	ENSDARG00000055381.5	bambia	0
OK	0	103.367	0.583961	ENSDARG00000086618.3	psma3	0
OK	0	103.272	0.583332	ENSDARG00000033738.10	zgc:153867	0
OK	0	103.316	0.582683	ENSDARG00000102483.2	numa1	0
OK	0	103.162	0.582675	ENSDARG00000094392.3	si:dkey-229d11.5	0
OK	0	103.006	0.581732	ENSDARG00000007960.10	hnrnpaba	0
OK	0	102.945	0.581569	ENSDARG00000019404.8	atp5f1d	0
OK	0	102.917	0.58121	ENSDARG00000015862.12	rpl5b	0
OK	0	102.935	0.58111	ENSDARG00000021124.8	cfl1	0
OK	0	102.795	0.58052	ENSDARG00000078069.3	rrm2	0
OK	0	102.742	0.580243	ENSDARG00000011841.7	atp5l	0
OK	0	102.82	0.580093	ENSDARG00000006691.9	rpl12	0
OK	0	102.672	0.580024	ENSDARG00000097102.3	si:ch73-281n10.2	0
OK	0	102.725	0.579978	ENSDARG00000017744.10	smc2	0
OK	0	102.822	0.579851	ENSDARG00000021794.11	hmmr	0
OK	0	102.721	0.579681	ENSDARG00000010516.8	rpl21	0
OK	0	102.615	0.578965	ENSDARG00000006413.8	rpl38	0
OK	0	102.467	0.578897	ENSDARG00000019644.7	ldhba	0
OK	0	102.454	0.578808	ENSDARG00000037962.7	psmb7	0
OK	0	102.558	0.578515	ENSDARG00000115271.1	zgc:171772	0
OK	0	102.343	0.578056	ENSDARG00000014165.8	ssr3	0
OK	0	102.094	0.576739	ENSDARG00000070959.5	si:ch211-288g17.3	0
OK	0	102.068	0.576549	ENSDARG00000032296.7	pomp	0
OK	0	102.065	0.576533	ENSDARG00000044562.4	cycsb	0
OK	0	101.911	0.575713	ENSDARG00000010962.10	fkbp7	0
OK	0	101.826	0.575203	ENSDARG00000014313.9	atp5pf	0
OK	0	101.677	0.574399	ENSDARG00000013938.9	psmb3	0
OK	0	101.729	0.574272	ENSDARG00000100371.3	eef2b	0
OK	0	101.46	0.572632	ENSDARG00000019778.9	rps6	0
OK	0	101.319	0.572223	ENSDARG00000020504.9	h3f3b.1	0
OK	0	101.162	0.571415	ENSDARG00000025566.7	slc25a3b	0
OK	0	101.113	0.570981	ENSDARG00000070437.6	rpl22	0
OK	0	101.256	0.57071	ENSDARG00000103433.2	rpl14	0
OK	0	100.939	0.57014	ENSDARG00000074340.6	serf2	0
OK	0	100.515	0.567865	ENSDARG00000071586.6	tgfbi	0
OK	0	100.482	0.567688	ENSDARG00000008803.9	marcksb	0
OK	0	100.476	0.567621	ENSDARG00000002613.5	rpa3	0
OK	0	100.474	0.565484	ENSDARG00000077777.2	tmsb4x	0
OK	0	100.037	0.565153	ENSDARG00000017891.11	tcp1	0
OK	0	100.115	0.565151	ENSDARG00000092693.4	tpt1	0
OK	0	100.025	0.565071	ENSDARG00000080010.6	adh5	0
OK	0	99.8856	0.56412	ENSDARG00000097691.3	pclaf	0
OK	0	99.8481	0.564085	ENSDARG00000102741.2	sumo2b	0
OK	0	99.9186	0.563462	ENSDARG00000035860.8	rps28	0
OK	0	99.5991	0.562711	ENSDARG00000058328.7	lsm7	0
OK	0	99.6567	0.561882	ENSDARG00000005993.8	prc1b	0
OK	0	99.3957	0.561509	ENSDARG00000101560.2	psma1	0
OK	0	99.3749	0.561426	ENSDARG00000039578.7	pa2g4a	0
OK	0	99.3712	0.561404	ENSDARG00000021582.8	dynlrb1	0
OK	0	99.3736	0.56101	ENSDARG00000075621.5	birc5a	0
OK	0	99.2557	0.560099	ENSDARG00000010948.11	kif11	0
OK	0	99.1383	0.560085	ENSDARG00000039887.7	c1qbp	0
OK	0	99.2317	0.559705	ENSDARG00000001558.13	kifc1	0
OK	0	98.9898	0.559259	ENSDARG00000037229.6	denr	0
OK	0	98.9883	0.559236	ENSDARG00000043371.6	mdh2	0
OK	0	98.9184	0.558744	ENSDARG00000071670.6	tma7	0
OK	0	98.8309	0.558316	ENSDARG00000090697.4	eif3ea	0
OK	0	98.8819	0.558167	ENSDARG00000086189.5	mgp	0
OK	0	98.7857	0.558094	ENSDARG00000028335.9	hmga1a	0
OK	0	98.6037	0.556692	ENSDARG00000075930.5	adamts2	0
OK	0	98.538	0.556624	ENSDARG00000092873.2	zgc:193541	0
OK	0	98.5221	0.556463	ENSDARG00000099865.2	hnrnpabb	0
OK	0	98.4215	0.555907	ENSDARG00000104537.2	cox7c	0
OK	0	98.5882	0.555882	ENSDARG00000029500.8	rpl34	0
OK	0	98.5637	0.555806	ENSDARG00000012485.8	aurka	0
OK	0	98.2491	0.555058	ENSDARG00000015111.10	ddx39ab	0
OK	0	97.9894	0.553519	ENSDARG00000017728.7	phb2b	0
OK	0	97.9283	0.553191	ENSDARG00000057882.6	arpc3	0
OK	0	98.0235	0.553079	ENSDARG00000035871.7	rpl30	0
OK	0	97.8839	0.553012	ENSDARG00000070657.5	pa2g4b	0
OK	0	97.7878	0.55247	ENSDARG00000069013.5	prdx4	0
OK	0	97.754	0.552216	ENSDARG00000016516.6	rbm8a	0
OK	0	97.7412	0.552186	ENSDARG00000037961.8	rcn3	0
OK	0	97.7014	0.551926	ENSDARG00000026369.8	dbi	0
OK	0	97.6966	0.551712	ENSDARG00000114670.1	ube2c	0
OK	0	97.6519	0.551667	ENSDARG00000005840.7	got2b	0
OK	0	97.6179	0.551468	ENSDARG00000002240.8	psmb6	0
OK	0	97.6382	0.551458	ENSDARG00000102291.2	eef1da	0
OK	0	97.5949	0.551355	ENSDARG00000001788.9	atp5po	0
OK	0	97.4879	0.550625	ENSDARG00000036840.9	krt15	0
OK	0	97.4042	0.550306	ENSDARG00000086699.4	smim15	0
OK	0	97.3424	0.549951	ENSDARG00000101082.2	eif3s6ip	0
OK	0	97.234	0.549306	ENSDARG00000007385.10	cct7	0
OK	0	97.0817	0.548466	ENSDARG00000037000.6	fkbp11	0
OK	0	96.9707	0.547841	ENSDARG00000006408.9	hmgb3b	0
OK	0	96.8783	0.547312	ENSDARG00000059323.8	rpn1	0
OK	0	96.9622	0.54719	ENSDARG00000055133.10	cenpf	0
OK	0	96.8731	0.546728	ENSDARG00000100741.3	cdc20	0
OK	0	96.8712	0.546329	ENSDARG00000092553.4	slc25a5	0
OK	0	96.6343	0.545945	ENSDARG00000053912.5	fbl	0
OK	0	96.4154	0.544692	ENSDARG00000038768.6	mrpl12	0
OK	0	96.4058	0.544078	ENSDARG00000044437.7	cdca5	0
OK	0	95.9971	0.54218	ENSDARG00000090444.4	ponzr1	0
OK	0	95.8702	0.541586	ENSDARG00000045928.7	psma4	0
OK	0	95.8564	0.54154	ENSDARG00000023330.10	anp32b	0
OK	0	95.7929	0.541149	ENSDARG00000016754.8	tbca	0
OK	0	95.7513	0.540936	ENSDARG00000102452.2	eif3ha	0
OK	0	95.7401	0.540841	ENSDARG00000088383.4	cox5aa	0
OK	0	95.885	0.540562	ENSDARG00000019181.12	rpsa	0
OK	0	95.6571	0.540386	ENSDARG00000014591.8	ilf2	0
OK	0	95.5884	0.539579	ENSDARG00000037746.7	actb1	0
OK	0	95.9342	0.539164	ENSDARG00000020850.8	eef1a1l1	0
OK	0	95.3968	0.53895	ENSDARG00000030441.6	ppa1b	0
OK	0	95.3801	0.538844	ENSDARG00000069846.5	zgc:162944	0
OK	0	95.3801	0.53788	ENSDARG00000100588.2	rpl36	0
OK	0	95.1897	0.537726	ENSDARG00000038577.4	cox6c	0
OK	0	95.1507	0.537529	ENSDARG00000044565.8	ola1	0
OK	0	95.2088	0.537526	ENSDARG00000018637.10	sec61g	0
OK	0	94.9771	0.53655	ENSDARG00000096003.3	atp5md	0
OK	0	94.954	0.536443	ENSDARG00000016855.6	sf3b5	0
OK	0	94.9339	0.535986	ENSDARG00000077139.6	col6a3	0
OK	0	94.9665	0.535985	ENSDARG00000073695.5	mamdc2b	0
OK	0	94.7816	0.535448	ENSDARG00000057912.6	eif1axb	0
OK	0	94.6862	0.534904	ENSDARG00000059654.7	eif3ba	0
OK	0	94.6743	0.534795	ENSDARG00000030053.11	eef1db	0
OK	0	94.7987	0.534791	ENSDARG00000061468.6	ncaph	0
OK	0	94.6098	0.534325	ENSDARG00000010149.9	atp5fa1	0
OK	0	94.5453	0.534116	ENSDARG00000045776.7	cnbpa	0
OK	0	94.7405	0.534047	ENSDARG00000070656.7	si:ch211-69g19.2	0
OK	0	94.5436	0.533931	ENSDARG00000042894.6	tyms	0
OK	0	94.626	0.533456	ENSDARG00000104114.2	kmt5ab	0
OK	0	94.3625	0.533085	ENSDARG00000090462.3	mrpl20	0
OK	0	94.3263	0.532767	ENSDARG00000011553.8	atp5pb	0
OK	0	94.2552	0.532144	ENSDARG00000022684.7	fkbp1aa	0
OK	0	94.0901	0.531551	ENSDARG00000033364.6	mgst3b	0
OK	0	94.0749	0.531476	ENSDARG00000025972.4	mcts1	0
OK	0	93.9632	0.53081	ENSDARG00000013475.7	cct4	0
OK	0	93.9591	0.5308	ENSDARG00000014626.7	dlx3b	0
OK	0	93.8799	0.529837	ENSDARG00000020197.8	rpl5a	0
OK	0	93.7756	0.529787	ENSDARG00000089681.4	btf3l4	0
OK	0	93.934	0.52966	ENSDARG00000071410.6	cks2	0
OK	0	93.6986	0.529277	ENSDARG00000075758.4	ywhabb	0
OK	0	93.5832	0.52869	ENSDARG00000052178.4	eif2s1b	0
OK	0	93.5365	0.528375	ENSDARG00000105274.2	CABZ01074130.1	0
OK	0	93.6845	0.528316	ENSDARG00000077717.5	rpl29	0
OK	0	93.3993	0.527648	ENSDARG00000041530.8	ppih	0
OK	0	93.3768	0.52737	ENSDARG00000035809.6	col1a1b	0
OK	0	93.3895	0.527298	ENSDARG00000044935.6	hpdb	0
OK	0	93.1014	0.525936	ENSDARG00000036995.6	lsm6	0
OK	0	93.0975	0.525931	ENSDARG00000031511.5	psmb2	0
OK	0	93.0051	0.525415	ENSDARG00000089976.3	spcs3	0
OK	0	92.9798	0.525193	ENSDARG00000077533.5	eif3f	0
OK	0	92.9121	0.524905	ENSDARG00000058463.6	ndufab1a	0
OK	0	92.9194	0.52463	ENSDARG00000070050.5	sfrp2	0
OK	0	92.8348	0.524417	ENSDARG00000033175.5	snrpe	0
OK	0	92.8248	0.524392	ENSDARG00000054696.5	psmb4	0
OK	0	92.8127	0.524284	ENSDARG00000008936.6	sec11a	0
OK	0	92.5652	0.522329	ENSDARG00000025254.9	s100a10b	0
OK	0	92.2645	0.521236	ENSDARG00000074790.4	rab5if	0
OK	0	92.2542	0.521142	ENSDARG00000059725.5	hypk	0
OK	0	92.3103	0.520831	ENSDARG00000100392.2	rps18	0
OK	0	92.2768	0.520478	ENSDARG00000086112.4	si:ch211-266i6.3	0
OK	0	92.1122	0.5203	ENSDARG00000053047.3	eif2s2	0
OK	0	92.0518	0.520042	ENSDARG00000020454.10	psmd8	0
OK	0	92.0487	0.519998	ENSDARG00000041314.6	ndufb9	0
OK	0	92.0352	0.519936	ENSDARG00000056160.6	hspd1	0
OK	0	92.031	0.519923	ENSDARG00000099309.2	si:zfos-169g10.3	0
OK	0	91.9528	0.51943	ENSDARG00000070386.3	krtcap2	0
OK	0	91.925	0.519297	ENSDARG00000067975.5	atp5if1a	0
OK	0	91.9165	0.519271	ENSDARG00000101813.3	nap1l1	0
OK	0	91.8789	0.519045	ENSDARG00000011665.9	aldoaa	0
OK	0	91.67	0.517819	ENSDARG00000032866.7	erh	0
OK	0	91.7553	0.517584	ENSDARG00000005454.9	tacc3	0
OK	0	91.5931	0.517391	ENSDARG00000013931.6	eif3m	0
OK	0	91.5659	0.51726	ENSDARG00000037361.5	kdelr2b	0
OK	0	91.5416	0.517156	ENSDARG00000052712.5	suclg1	0
OK	0	91.3798	0.516236	ENSDARG00000058041.5	ndufa8	0
OK	0	91.3902	0.515657	ENSDARG00000012593.13	col5a1	0
OK	0	91.3126	0.515603	ENSDARG00000074242.5	serbp1a	0
OK	0	91.2597	0.51556	ENSDARG00000009871.10	snrpc	0
OK	0	91.2301	0.51516	ENSDARG00000032831.6	htra1a	0
OK	0	91.2108	0.514677	ENSDARG00000045167.7	dlgap5	0
OK	0	91.0458	0.514321	ENSDARG00000069116.3	timm10	0
OK	0	90.9722	0.513923	ENSDARG00000038635.5	magoh	0
OK	0	90.906	0.513547	ENSDARG00000076223.3	SERP1	0
OK	0	90.6528	0.512124	ENSDARG00000044540.6	fkbp2	0
OK	0	90.6033	0.511821	ENSDARG00000003860.11	cbx3a	0
OK	0	90.569	0.511656	ENSDARG00000028889.8	ndufb10	0
OK	0	90.5194	0.511369	ENSDARG00000070046.6	eny2	0
OK	0	90.4622	0.511045	ENSDARG00000029100.6	chchd1	0
OK	0	90.4801	0.511005	ENSDARG00000038030.8	rbx1	0
OK	0	90.3004	0.51014	ENSDARG00000093448.3	mpc1	0
OK	0	90.2437	0.509819	ENSDARG00000037038.8	psmc6	0
OK	0	90.2455	0.509814	ENSDARG00000076283.4	snrpd3l	0
OK	0	90.2345	0.509738	ENSDARG00000029722.7	hmgb2a	0
OK	0	90.1595	0.509329	ENSDARG00000035993.6	sumo3b	0
OK	0	89.9688	0.508264	ENSDARG00000019924.8	cmpk	0
OK	0	89.9307	0.508043	ENSDARG00000010246.10	prmt1	0
OK	0	89.9088	0.5079	ENSDARG00000016173.9	cct3	0
OK	0	89.8333	0.507479	ENSDARG00000031495.6	seta	0
OK	0	89.8068	0.507246	ENSDARG00000090552.4	si:dkey-7j14.6	0
OK	0	89.7272	0.506882	ENSDARG00000068289.5	eif3k	0
OK	0	89.6342	0.50637	ENSDARG00000009250.10	etfb	0
OK	0	89.6072	0.506163	ENSDARG00000070155.6	tuba8l3	0
OK	0	89.5958	0.506051	ENSDARG00000095897.3	atp5f1e	0
OK	0	89.4809	0.505469	ENSDARG00000002710.10	ncl	0
OK	0	89.4696	0.50543	ENSDARG00000019398.10	psma6a	0
OK	0	89.4347	0.505229	ENSDARG00000041921.7	hsbp1b	0
OK	0	89.3798	0.504908	ENSDARG00000005645.10	robo3	0
OK	0	89.253	0.504215	ENSDARG00000070824.6	ndufb5	0
OK	0	89.2089	0.503953	ENSDARG00000071679.5	mydgf	0
OK	0	89.202	0.503891	ENSDARG00000045146.6	tomm22	0
OK	0	89.0138	0.502861	ENSDARG00000054907.5	cox7a2l	0
OK	0	88.9561	0.502511	ENSDARG00000102115.2	ndufc2	0
OK	0	88.9425	0.50241	ENSDARG00000028106.11	glrx	0
OK	0	88.8316	0.501763	ENSDARG00000104674.2	cct2	0
OK	0	88.8273	0.50176	ENSDARG00000043848.5	sod1	0
OK	0	88.7224	0.501212	ENSDARG00000104227.3	nop10	0
OK	0	88.525	0.50008	ENSDARG00000036675.7	hnrnpa1b	0
